# Tar Spot Disease Severity Influences Phyllosphere-Associated Bacterial and Fungal Microbiomes

**DOI:** 10.1101/2024.01.12.565617

**Authors:** Raksha Singh, Charles F. Crane, Sujoung Shim, Darcy E. P. Telenko, Stephen B. Goodwin

## Abstract

Tar spot, caused by the obligate fungal pathogen *Phyllachora maydis*, is a foliar disease of corn that has become a major economic concern in the United States. To test the hypothesis that *P. maydis* can interact with other foliar microorganisms, we investigated phyllosphere microbiomes in relation to corn inbreds with differential tar spot symptoms under natural infestation in the field. Leaf samples from sixteen inbred lines were assessed for tar spot symptoms, and bacterial and fungal microbiomes were characterized by paired-end sequencing on the Illumina MiSeq platform. Comparison of the phyllosphere microbiomes revealed distinct bacterial and fungal communities between resistant and susceptible lines. Bacterial and fungal species richness was significantly higher in resistant compared to susceptible inbred lines in a sample-specific manner. In contrast, there were no clear differences in diversity when including evenness of bacterial communities between the resistant and susceptible lines. Diversity of fungal communities differed significantly, particularly between twelve of the fourteen susceptible lines versus resistant lines. Plant-beneficial bacterial genera such as *Methylorubrum* and *Quadrisphaera* were associated with resistant lines, while *Pantoea, Deinococcus* and *Pseudomonas* were the least abundant. The second-most commonly detected fungus likely was a *Coniothyrium*, but whether it is the same species that was identified as a possible mycoparasite of *P. maydis* in Central and South America is not known. Fungal genera *Cladosporium, Papiliotrema, Cryptococcus, Tilletiopsis* and *Alternaria* were associated with resistant lines while *Sphaerellopsis* was the least-abundant genus. In contrast, *Puccinia, Sphaerellopsis* and *Phyllachora* were the dominant fungal genera in susceptible lines. Our findings imply that *P. maydis* infection may result in a distinct microbiota with lower diversity. Further analyses of these distinct microbiota between resistant and susceptible lines could lead to a better understanding of the potential role of foliar microbiomes in causing or resisting *P. maydis* infection.
