## Supplemental Table 1 for "Tar Spot Disease Severity Influences Phyllosphere-Associated Bacterial and Fungal Microbiomes"

### Sheet: Sheet1
	Table S1. Significant difference was calculated by one-way ANOVA with R function “aov”, and pairwise estimates of significance were calculated with Tukey’s Honest Significant Difference test (R function “TukeyHSD”) (p value ≤ 0.05).
		Df	sum sq	mean sq	F value	Pr (>F)			Df	sum sq	mean sq	F value	Pr (>F)
	Inbred	15	98484	6566	19.49	5.585e-12***		Inbred	15	376301	25087	29.9	2.83e-14***
	Residuals	32	10778	337				Residuals	31	26012	839
	Signif. codes:	0 ‘***’ 0.001 ‘**’ 0.01 ‘*’ 0.05 ‘.’ 0.1 ‘ ’ 1						Signif. codes:	0 ‘***’ 0.001 ‘**’ 0.01 ‘*’ 0.05 ‘.’ 0.1 ‘ ’ 1
		Tukey multiple comparisons of means							Tukey multiple comparisons of means
		95% family-wise confidence level							95% family-wise confidence level
	Bacterial α-diversity (ACE)							Fungal α-diversity (ACE)
	Tolerant		Susceptible			p-value		Tolerant		Susceptible			p-value
	CML103		CML52			0		CML103		CML52			0
			PI685831			0				PI685831			0.865
			PI685915			0				PI685915			0
			PI685806			0				PI685806			0.923
			PI685836			0				PI685836			0
			PI685919			0				PI685919			0
			PI685950			0				PI685950			0
			PI685918			0				PI685918			0
			B97			0.274				B97			0
			PI685788			0				PI685788			0
			TX303			0				TX303			0
			PI685790			0				PI685790			0
			4401350			0				4401350			0
			PI685920			0				PI685920			0
	CML69		CML52			0		CML69		CML52			0
			PI685831			0.066				PI685831			0.815
			PI685915			0				PI685915			0
			PI685806			0				PI685806			0.951
			PI685836			0				PI685836			0
			PI685919			0				PI685919			0
			PI685950			0				PI685950			0
			PI685918			0.007				PI685918			0
			B97			0.83				B97			0
			PI685788			0				PI685788			0
			TX303			0				TX303			0
			PI685790			0				PI685790			0
			4401350			0				4401350			0
			PI685920			0				PI685920			0
		Df	sum sq	mean sq	F value	Pr (>F)			Df	sum sq	mean sq	F value	Pr (>F)
	Inbred	15	88539	5903	14.97	2.085e-10***		Inbred	15	319559	21304	30.09	2.58e-14***
	Residuals	32	12615	394				Residuals	31	21949	708
	Signif. codes:	0 ‘***’ 0.001 ‘**’ 0.01 ‘*’ 0.05 ‘.’ 0.1 ‘ ’ 1						Signif. codes:	0 ‘***’ 0.001 ‘**’ 0.01 ‘*’ 0.05 ‘.’ 0.1 ‘ ’ 1
		Tukey multiple comparisons of means							Tukey multiple comparisons of means
		95% family-wise confidence level							95% family-wise confidence level
	Bacterial α-diversity (Chao)							Fungal α-diversity (Chao)
	Tolerant		Susceptible			p-value		Tolerant		Susceptible			p-value
	CML103		CML52			0		CML103		CML52			0
			PI685831			0.083				PI685831			0.869
			PI685915			0.028				PI685915			0
			PI685806			0				PI685806			0.864
			PI685836			0				PI685836			0
			PI685919			0				PI685919			0
			PI685950			0				PI685950			0
			PI685918			0.012				PI685918			0
			B97			0.707				B97			0
			PI685788			0				PI685788			0
			TX303			0				TX303			0
			PI685790			0.004				PI685790			0
			4401350			0				4401350			0
			PI685920			0				PI685920			0
	CML69		CML52			0		CML69		CML52			0
			PI685831			0.225				PI685831			0.888
			PI685915			0.087				PI685915			0
			PI685806			0				PI685806			0.842
			PI685836			0				PI685836			0
			PI685919			0				PI685919			0
			PI685950			0				PI685950			0
			PI685918			0.042				PI685918			0
			B97			0.934				B97			0
			PI685788			0				PI685788			0
			TX303			0				TX303			0
			PI685790			0.016				PI685790			0
			4401350			0				4401350			0
			PI685920			0				PI685920			0
		Df	sum sq	mean sq	F value	Pr (>F)			Df	sum sq	mean sq	F value	Pr (>F)
	Inbred	15	3.96	0.26402	19.68	5.13e-12***		Inbred	15	8.286	0.5524	42.86	<2e-16***
	Residuals	32	0.429	0.01342				Residuals	31	0.4	0.0129
	Signif. codes:	0 ‘***’ 0.001 ‘**’ 0.01 ‘*’ 0.05 ‘.’ 0.1 ‘ ’ 1						Signif. codes:	0 ‘***’ 0.001 ‘**’ 0.01 ‘*’ 0.05 ‘.’ 0.1 ‘ ’ 1
		Tukey multiple comparisons of means							Tukey multiple comparisons of means
		95% family-wise confidence level							95% family-wise confidence level
	Bacterial α-diversity (Shannon)							Fungal α-diversity (Shannon)
	Tolerant		Susceptible			p-value		Tolerant		Susceptible			p-value
	CML103		CML52			0.999		CML103		CML52			1
			PI685831			0.02				PI685831			0.987
			PI685915			0.991				PI685915			0.002
			PI685806			0.498				PI685806			0.999
			PI685836			1				PI685836			0.999
			PI685919			1				PI685919			1
			PI685950			1				PI685950			0.656
			PI685918			0				PI685918			0.99
			B97			0.996				B97			0
			PI685788			0				PI685788			0
			TX303			0.0798				TX303			0
			PI685790			0.849				PI685790			0.002
			4401350			0.889				4401350			0
			PI685920			0.999				PI685920			0
	CML69		CML52			1		CML69		CML52			1
			PI685831			0.16				PI685831			0.999
			PI685915			1				PI685915			0
			PI685806			0.102				PI685806			1
			PI685836			0.999				PI685836			0.998
			PI685919			0.997				PI685919			0.999
			PI685950			0.999				PI685950			0.297
			PI685918			0.003				PI685918			0.842
			B97			0.739				B97			0
			PI685788			0				PI685788			0
			TX303			0.008				TX303			0
			PI685790			0.999				PI685790			0
			4401350			0.999				4401350			0
			PI685920			1				PI685920			0
		Df	sum sq	mean sq	F value	Pr (>F)			Df	sum sq	mean sq	F value	Pr (>F)
	Inbred	15	0.31157	0.020772	24.1	2.99e-13***		Inbred	15	0.4222	0.02815	27.88	7.55e-14***
	Residuals	32	0.02758	0.000862				Residuals	31	0.0313	0.00101
	Signif. codes:	0 ‘***’ 0.001 ‘**’ 0.01 ‘*’ 0.05 ‘.’ 0.1 ‘ ’ 1						Signif. codes:	0 ‘***’ 0.001 ‘**’ 0.01 ‘*’ 0.05 ‘.’ 0.1 ‘ ’ 1
		Tukey multiple comparisons of means							Tukey multiple comparisons of means
		95% family-wise confidence level							95% family-wise confidence level
	Bacterial α-diversity (Simpson)							Fungal α-diversity (Simpson)
	Tolerant		Susceptible			p-value		Tolerant		Susceptible			p-value
	CML103		CML52			0.999		CML103		CML52			0.999
			PI685831			0.996				PI685831			0.998
			PI685915			1				PI685915			0.53
			PI685806			0.006				PI685806			0.999
			PI685836			0.942				PI685836			1
			PI685919			0.753				PI685919			1
			PI685950			0.584				PI685950			0.997
			PI685918			0.77				PI685918			0.999
			B97			0.121				B97			0
			PI685788			0				PI685788			0.044
			TX303			0				TX303			0
			PI685790			0.997				PI685790			0.03
			4401350			1				4401350			0
			PI685920			1				PI685920			0
	CML69		CML52			0.997		CML69		CML52			1
			PI685831			0.999				PI685831			0.999
			PI685915			0.999				PI685915			0.374
			PI685806			0.001				PI685806			0.999
			PI685836			0.681				PI685836			1
			PI685919			0.4012				PI685919			1
			PI685950			0.261				PI685950			0.983
			PI685918			0.972				PI685918			0.999
			B97			0.0346				B97			0
			PI685788			0				PI685788			0.0239
			TX303			0				TX303			0
			PI685790			0.926				PI685790			0.0162
			4401350			0.999				4401350			0
			PI685920			1				PI685920			0
